# The single-progenitor model as the unifying paradigm of squamous epithelial maintenance

**DOI:** 10.1101/716639

**Authors:** Gabriel Piedrafita, Vasiliki Kostiou, Agnieszka Wabik, Bartomeu Colom, David Fernandez-Antoran, Albert Herms, Kasumi Murai, Benjamin A Hall, Philip H Jones

## Abstract

Adult tissues such as the epidermis of the skin and the epithelium lining the esophagus are continuously turned over throughout life. Cells are shed from the tissue surface and replaced by cell division. Yet, the cellular mechanisms that underpin these tissues homeostasis remain poorly established, having important implications for wound healing and carcinogenesis. Lineage tracing, in which of a cohort of proliferating cells and their descendants are genetically labelled in transgenic mice, has been used to study the fate behavior of the proliferating cells that maintain these tissues. However, based on this technique, distinct mutually irreconcilable models, differing in the implored number and hierarchy of proliferating cell types, have been proposed to explain homeostasis. To elucidate which of these conflicting scenarios should prevail, here we performed cell proliferation assays across multiple body sites in transgenic H2BGFP mouse epidermis and esophagus. Cell-cycle properties were then extracted from the H2BGFP dilution kinetics and adopted in a common analytic approach for a refined analysis of a new lineage-tracing experiment and eight published clonal data sets from esophagus and different skin territories. Our results show H2BGFP dilution profiles remained unimodal over time, indicating the absence of slow-cycling stem cells across all tissues analyzed. We find that despite using diverse genetic labelling approaches, all lineage-tracing data sets are consistent with tissues maintenance by a single population of proliferating cells. The outcome of a given division is unpredictable but, on average the likelihood of producing proliferating and differentiating cells is balanced, ensuring tissue homeostasis. The fate outcomes of sister cells are anticorrelated. We conclude a single cell population maintains squamous epithelial homeostasis.
