## Supplementary material for "The single-progenitor model as the unifying paradigm of squamous epithelial maintenance": Table 1

### Sheet: MLE_parameters
Table 1. Parameter values inferred for progenitor cell behavior in different murine epithelial regions, as derived from H2BGFP dilution analysis and quantitative lineage tracing
	Tissue	Experimental model	Reference	min tcc (days)	Division rate, λ (/week)	Symmetric division prob., r	% of progenitor cells, ρ	Stratif. rate, Γ (/week)
	Esophagus	Lrig1-eGFP-CreERT/R26-flConfetti	(this work)	0.5	2.9 (2.7; 3.0)	0.10 (0.07; 0.15)	65 (50; 96)	5.4 (2.9; 69.6)
		Ah-CreERT/R26-flEYFP	Doupé et al. 2012	0.5	2.9 (2.7; 3.0)	0.06 (0.04; 0.10)	56 (50; 89)	3.7 (2.9; 23.5)
	Paw Epidermis	Axin2-CreERT2/R26-Rainbow	Lim et al. 2013	1	2.0 (1.7; 2.3)	0.14 (0.12; 0.17)	53 (49; 58)	2.3 (1.9; 2.8)
	Ear Epidermis	Ah-CreERT/R26-EYFP	Doupé et al. 2010	1	1.5 (1.2; 1.7)	0.04 (0.03; 0.06)	54 (47; 72)	1.8 (1.3; 3.9)
	Back Epidermis	Ah-CreERT/R26-flYFP	Murai et al. 2018	2	1.2 (1.1; 1.3)	0.04 (0.03; 0.07)	61 (55; 76)	1.9 (1.5; 3.8)
	Parameter values indicated correspond with the maximum likelihood estimate (MLE), with 95% confidence bounds within parenteses (see Supplementary Methods for details)
