## Supplemental Table 1 for "The single-progenitor model as the unifying paradigm of squamous epithelial maintenance"

### Sheet: LRCs_OE
Quantification of H2B-GFP Label Retaining Cells (LRCs) in murine oesophageal epithelium
	12 days										18 days
	Mouse ID	Field View	Total Cells	Total LRCs	CD45+ LRCs	CD45- LRCs	mean % CD45+ LRCs	mean % CD45- LRCs			Mouse ID	Field View	Total Cells	Total LRCs	CD45+ LRCs	CD45- LRCs	mean % CD45+ LRCs	mean % CD45- LRCs
	BC53-PJBE4.6e	1	188	0	0	0	0.00124224	0			BC53-PJBE6.1d	1	205	0	0	0	0	0
		2	161	1	1	0						2	134	0	0	0
		3	158	0	0	0						3	181	0	0	0
		4	183	0	0	0						4	161	0	0	0
		5	159	0	0	0						5	128	0	0	0
	BC53-PJBE4.6g	1	189	0	0	0	0	0			BC53-PJBE6.1e	1	176	0	0	0	0	0
		2	181	0	0	0						2	186	0	0	0
		3	193	0	0	0						3	182	0	0	0
		4	210	0	0	0						4	201	0	0	0
		5	223	0	0	0						5	179	0	0	0
	BC53-PJBE6.1a	1	187	0	0	0	0.000881057	0
		2	195	0	0	0
		3	227	1	1	0
		4	180	0	0	0
		5	203	0	0	0

### Sheet: LRCs_Paw
Quantification of H2B-GFP Label Retaining Cells (LRCs) in murine hindpaw (plantar) epidermis
	12 days										18 days
	Mouse ID	Field View	Total Cells	Total LRCs	CD45+ LRCs	CD45- LRCs	mean % CD45+ LRCs	mean % CD45- LRCs			Mouse ID	Field View	Total Cells	Total LRCs	CD45+ LRCs	CD45- LRCs	mean % CD45+ LRCs	mean % CD45- LRCs
	BC53-PJBE4.6e	1	147	1	1	0	0.00249049	0			BC53-PJBE6.1d	1	183	0	0	0	0.00162794	0
		2	177	1	1	0						2	187	0	0	0
		3	269	0	0	0						3	179	0	0	0
		4	210	0	0	0						4	198	0	0	0
		5	213	0	0	0						5	190	1	1	0
	BC53-PJBE4.6g	1	205	0	0	0	0.000891266	0				6	222	1	1	0
		2	202	0	0	0					BC53-PJBE6.1e	1	187	1	1	0	0.00566505	0
		3	162	0	0	0						2	218	0	0	0
		4	201	0	0	0						3	167	2	2	0
		5	194	0	0	0						4	135	0	0	0
		6	187	1	1	0						5	201	0	0	0
	BC53-PJBE6.1a	1	195	1	1	0	0.000854701	0				6	120	2	2	0
		2	183	0	0	0					BC53-PJBE6.1f	1	220	0	0	0	0	0
		3	218	0	0	0						2	207	0	0	0
		4	157	0	0	0
		5	199	0	0	0
		6	206	0	0	0

### Sheet: LRCs_Ear
Quantification of H2B-GFP Label Retaining Cells (LRCs) in murine ear epidermis
	12 days										18 days
	Mouse ID	Field View	Total Cells	Total LRCs	CD45+ LRCs	CD45- LRCs	mean % CD45+ LRCs	mean % CD45- LRCs			Mouse ID	Field View	Total Cells	Total LRCs	CD45+ LRCs	CD45- LRCs	mean % CD45+ LRCs	mean % CD45- LRCs
	BC53-PJBE4.6e	1	141	5	5	0	0.0214045	0			BC53-PJBE6.1d	1	133	8	8	0	0.0294694	0
		2	138	4	4	0						2	144	6	6	0
		3	149	3	3	0						3	138	1	1	0
		4	123	2	2	0						4	144	0	0	0
		5	145	4	4	0						5	149	3	3	0
		6	145	0	0	0						6	147	7	7	0
	BC53-PJBE4.6g	1	126	0	0	0	0.00750478	0			BC53-PJBE6.1e	1	146	3	3	0	0.0189931	0
		2	162	1	1	0						2	144	9	9	0
		3	144	3	3	0						3	126	2	2	0
		4	179	2	2	0						4	135	0	0	0
		5	146	1	1	0						5	133	2	2	0
		6	134	0	0	0						6	132	0	0	0
	BC53-PJBE6.1a	1	142	5	5	0	0.0137371	0			BC53-PJBE6.1f	1	147	0	0	0	0	0
		2	148	0	0	0						2	158	0	0	0
		3	133	1	1	0						3	154	0	0	0
		4	127	4	4	0						4	142	0	0	0
		5	139	0	0	0						5	151	0	0	0
		6	122	1	1	0						6	142	0	0	0

### Sheet: LRCs_Back
Quantification of H2B-GFP Label Retaining Cells (LRCs) in murine back epidermis
	6 weeks
	Mouse ID	Total LRCs	CD45+ LRCs	CD45- LRCs
	KM25-5	75	75	0
	KM25-6	75	75	0
	KM25-7	82	82	0
	KM25-15	78	78	0

### Sheet: LRCs_Tail_Scale
Quantification of H2B-GFP Label Retaining Cells (LRCs) in murine tail scale epidermis
	12 days										18 days
	Mouse ID	Field View	Total Cells	Total LRCs	CD45+ LRCs	CD45- K14- LRCs	CD45- K14+ LRCs	mean % CD45+ LRCs	mean % CD45- K14+ LRCs		Mouse ID	Field View	Total Cells	Total LRCs	CD45+ LRCs	CD45- K14- LRCs	CD45- K14+ LRCs	mean % CD45+ LRCs	mean % CD45- K14+ LRCs
	PJBE4.6e	1	102	1	0	1	0	0.00177305	0		PJBE6.1e	1	79	0	0	0	0	0.00922121	0
		2	102	0	0	0	0					2	81	0	0	0	0
		3	94	1	1	0	0					3	133	0	0	0	0
		4	103	0	0	0	0					4	104	1	1	0	0
		5	88	0	0	0	0					5	104	3	3	0	0
		6	85	0	0	0	0					6	82	0	0	0	0
	PJBE4.6g	1	107	0	0	0	0	0	0			7	115	3	3	0	0
		2	129	0	0	0	0				PJBE6.1f	1	142	0	0	0	0	0	0
		3	92	0	0	0	0					2	67	0	0	0	0
		4	113	0	0	0	0					3	134	0	0	0	0
		5	139	0	0	0	0					4	95	0	0	0	0
		6	89	0	0	0	0					5	116	0	0	0	0
	PJBE6.1a	1	108	0	0	0	0	0.00225225	0			6	132	0	0	0	0
		2	113	0	0	0	0
		3	77	0	0	0	0
		4	149	0	0	0	0
		5	148	2	2	0	0
		6	95	0	0	0	0

### Sheet: LRCs_Tail_Interscale
Quantification of H2B-GFP Label Retaining Cells (LRCs) in murine tail interscale epidermis
	12 days										18 days
	Mouse ID	Field View	Total Cells	Total LRCs	CD45+ LRCs	CD45- K14- LRCs	CD45- K14+ LRCs	mean % CD45+ LRCs	mean % CD45- K14+ LRCs		Mouse ID	Field View	Total Cells	Total LRCs	CD45+ LRCs	CD45- K14- LRCs	CD45- K14+ LRCs	mean % CD45+ LRCs	mean % CD45- K14+ LRCs
	BC53-PJBE4.6e	1	140	0	0	0	0	0.00113379	0		BC53-PJBE6.1e	1	161	0	0	0	0	0.00108932	0
		2	171	0	0	0	0					2	153	1	1	0	0
		3	147	1	1	0	0					3	145	0	0	0	0
		4	134	0	0	0	0					4	156	0	0	0	0
		5	171	0	0	0	0					5	171	0	0	0	0
		6	172	0	0	0	0					6	133	0	0	0	0
	BC53-PJBE4.6g	1	143	0	0	0	0	0.00191571	0		BC53-PJBE6.1f	1	122	0	0	0	0	0.00105932	0.00385782
		2	160	0	0	0	0					2	106	1	0	0	1
		3	135	0	0	0	0					3	140	4	0	1	3
		4	174	2	2	0	0					4	122	0	0	0	0
		5	128	0	0	0	0					5	127	0	0	0	0
		6	112	0	0	0	0					6	118	1	1	0	0
	BC53-PJBE6.1a	1	137	0	0	0	0	0	0.00132275			7	113	0	0	0	0
		2	158	0	0	0	0					8	156	0	0	0	0
		3	126	2	0	1	1
		4	123	0	0	0	0
		5	118	0	0	0	0
		6	140	0	0	0	0
