## Supplemental Table 3 for "The single-progenitor model as the unifying paradigm of squamous epithelial maintenance"

### Sheet: Summary of last timepoints
Outcome of several unimodality tests applied to experimental H2B-GFP intensity distributions at last time point in distinct epithelial territories (analysis per mouse)
Tissue	Algorithm
	HH	SI	CH	HY	FM	ACR
Oesophagus	0	0	0	0	0	0
	0	0	1	0	0	1		Legend:
Ear	0	0	0	0	0	0		Cell=1 and red if p<0.05 (i.e. multimodal)
	0	0	0	0	0	0		Cell=0 and blue means n.s.
	0	0	0	0	0	0
Paw	0	0	0	0	0	0		Algorithms:
	0	0	0	0	0	0		HH	Hartigan, J. A. and Hartigan, P. M. (1985). The Dip Test of Unimodality, Journal of the American Statistical Association, 86, 738--746
	0	0	0	0	0	0		SI	Silverman, B. W. (1981). Using kernel density estimates to investigate multimodality, Journal of the Royal Statistical Society. Series B, 43, 97--99
Back	0	0	0	0	0	0		CH	Cheng, M. Y. and Hall, P. (1998). Calibrating the excess mass and dip tests of modality, Journal of the Royal Statistical Society. Series B, 60, 579--589
	0	0	0	0	0	0		HY	Hall, P. and York, M. (2001). On the calibration of Silverman's test for multimodality, Statistica Sinica, 11, 515--536
	0	0	0	0	0	0		FM	Fisher, N.I. and Marron, J. S. (2001). Mode testing via the excess mass estimate, Biometrika, 88, 419--517
	0	0	0	0	0	0		ACR	Jose Ameijeiras--Alonso, Rosa M. Crujeiras, Alberto Rodriguez--Casal (2016). Mode testing, critical bandwidth and excess mass, arXiv preprint: 1609.05188
Interscale	0	0	0	0	0	0
	0	0	0	0	0	0
Scale	1	1	1	1	1	1
	0	0	0	0	0	0

### Sheet: All timepoints (p values)
Outcome of several unimodality tests applied to experimental H2B-GFP intensity distributions at all time points in distinct epithelial territories (analysis per mouse)
Tissue	Day	Algorithm
		HH	SI	CH	HY	FM	ACR
Scale	0	0	0.018	0	0.002	0	0
		0.996	0.732	0.71	0.426	0.144	0.74
		0.172	0.38	0.002	0.128	0.018	0.002
	7	0	0.004	0	0	0	0
		0	0.01	0	0	0	0
		0	0.002	0	0	0	0
	12	0.992	0.688	0.722	0.408	0.504	0.592
		0.958	0.558	0.236	0.306	0.378	0.41
		0.02	0.056	0	0.002	0	0		Legend:
	18	0	0.014	0	0	0	0		Cells are coloured red if p<0.05					Summary at last time point:
		0.942	0.836	0.322	0.55	0.774	0.262		Cell=0 and blue means n.s.							Algorithm
OE	0	1	0.784	0.982	0.584	0.444	0.958									HH	SI	CH	HY	FM	ACR
		0.966	0.73	0.406	0.438	0.334	0.3							OE	18	1	0.426	0.75	0.21	0.296	0.654
		0.99	0.654	0.536	0.4	0.332	0.61									0.576	0.494	0.04	0.216	0.264	0.03
	7	0.996	0.646	0.496	0.42	0.44	0.382							Paw	18	0.94	0.286	0.196	0.056	0.072	0.206
		1	0.512	0.966	0.242	0.48	0.952									0.942	0.712	0.264	0.494	0.508	0.252
		0.994	0.628	0.558	0.434	0.478	0.498									0.754	0.876	0.148	0.578	0.558	0.114
	12	0.814	0.36	0.14	0.166	0.296	0.218							Ear	18	0.996	0.77	0.688	0.514	0.67	0.81
		0.928	0.298	0.358	0.124	0.188	0.328									0.692	0.29	0.1	0.078	0.102	0.154
		0.898	0.662	0.292	0.444	0.608	0.258									0.848	0.618	0.192	0.396	0.476	0.156
	18	1	0.426	0.75	0.21	0.296	0.654							Back (KM24)	21	0.682	0.486	0.24	0.27	0.412	0.318
		0.576	0.494	0.04	0.216	0.264	0.03									0.666	0.408	0.186	0.128	0.312	0.206
Back (KM14)	0	0.44	0.178	0.04	0.022	0.014	0.08									0.986	0.46	0.782	0.166	0.202	0.78
		0.926	0.938	0.592	0.7	0.894	0.604									0.952	0.398	0.628	0.136	0.356	0.66
		0.238	0.828	0.016	0.566	0.414	0.014							Back (KM14)	14	0.998	0.866	0.902	0.66	0.904	0.94
		0.85	0.314	0.322	0.126	0.19	0.272									0.964	0.396	0.59	0.146	0.254	0.562
	5	0.76	0.39	0.246	0.14	0.346	0.35									0.928	0.638	0.526	0.37	0.632	0.516
		0.862	0.52	0.44	0.258	0.572	0.374									1	0.616	0.938	0.29	0.18	0.962
		0.52	0.578	0.078	0.368	0.65	0.104							Back (KM29)	11	0.83	0.984	0.416	0.832	0.74	0.346
		0.498	0.81	0.096	0.512	0.464	0.044									0.938	0.702	0.616	0.398	0.604	0.666
	14	0.998	0.866	0.902	0.66	0.904	0.94									1	0.78	0.824	0.34	0.628	0.8
		0.964	0.396	0.59	0.146	0.254	0.562									0.906	0.436	0.434	0.192	0.27	0.39
		0.928	0.638	0.526	0.37	0.632	0.516							Scale	18	0	0.014	0	0	0	0
		1	0.616	0.938	0.29	0.18	0.962									0.942	0.836	0.322	0.55	0.774	0.262
Ear	0	0.748	0.77	0.134	0.368	0.014	0.078							Interscale	18	1	0.552	0.706	0.348	0.398	0.808
		0.864	0.56	0.16	0.348	0.306	0.124									1	0.58	0.774	0.262	0.516	0.806
		0.938	0.394	0.318	0.116	0	0.248
	7	0.934	0.816	0.312	0.63	0.744	0.246
		0.93	0.25	0.23	0.016	0.012	0.346
		0.864	0.396	0.282	0.21	0.308	0.234
	12	0.998	0.364	0.72	0.108	0.22	0.64
		0.854	0.566	0.15	0.248	0.414	0.194
		0.99	0.208	0.63	0.066	0.16	0.618
	18	0.996	0.77	0.688	0.514	0.67	0.81
		0.692	0.29	0.1	0.078	0.102	0.154
		0.848	0.618	0.192	0.396	0.476	0.156
Paw	0	0.99	0.762	0.538	0.454	0.16	0.452
		0	0.218	0	0.05	0.006	0
		0.38	0.358	0	0.14	0.076	0.056
	7	1	0.434	0.78	0.168	0.06	0.742
		1	0.618	0.918	0.362	0.528	0.908
		0.994	0.548	0.71	0.282	0.534	0.628
	12	0.666	0.206	0.084	0.04	0.108	0.114
		0.976	0.652	0.414	0.336	0.498	0.38
		1	0.782	1	0.578	0.65	1
	18	0.94	0.286	0.196	0.056	0.072	0.206
		0.942	0.712	0.264	0.494	0.508	0.252
		0.754	0.876	0.148	0.578	0.558	0.114
Back (KM29)	0	0.994	0.636	0.828	0.326	0.42	0.906
		0.978	0.592	0.74	0.256	0.442	0.762
	11	0.83	0.984	0.416	0.832	0.74	0.346
		0.938	0.702	0.616	0.398	0.604	0.666
		1	0.78	0.824	0.34	0.628	0.8
		0.906	0.436	0.434	0.192	0.27	0.39
Back (KM24)	0	0.996	0.518	0.896	0.226	0.274	0.798
		1	0.8	0.978	0.554	0.526	0.962
		0.984	0.742	0.78	0.47	0.86	0.812
		0.166	0.362	0.004	0.114	0.162	0.03
	21	0.682	0.486	0.24	0.27	0.412	0.318
		0.666	0.408	0.186	0.128	0.312	0.206
		0.986	0.46	0.782	0.166	0.202	0.78
		0.952	0.398	0.628	0.136	0.356	0.66
Interscale	0	0.934	0.358	0.406	0.112	0.276	0.404
		1	0.068	0.956	0.002	0	0.974
		1	0.648	0.946	0.376	0.158	0.802
	7	1	0.384	0.976	0.158	0.262	0.976
		0	0.094	0	0.03	0	0
		0	0.002	0	0	0	0
	12	1	0.452	0.972	0.156	0.074	0.954
		1	0.132	0.728	0.02	0	0.478
		0.996	0.616	0.492	0.394	0.346	0.476
	18	1	0.552	0.706	0.348	0.398	0.808
		1	0.58	0.774	0.262	0.516	0.806

### Sheet: All timepoints, named mice
Outcome of several unimodality tests applied to experimental H2B-GFP intensity distributions at all time points in distinct epithelial territories (analysis per mouse; named)
	Algorithm
	HH	SI	CH	HY	FM	ACR
sca12mouse6e	0.992	0.688	0.722	0.408	0.504	0.592
sca12mouse6g	0.958	0.558	0.236	0.306	0.378	0.41
sca12mouse1a	0.02	0.056	0	0.002	0	0
sca07mouse1c	0	0.004	0	0	0	0
sca07mouse1i	0	0.01	0	0	0	0
sca07mouse1j	0	0.002	0	0	0	0
sca00mouse6c	0	0.018	0	0.002	0	0
sca00mouse6d	0.996	0.732	0.71	0.426	0.144	0.74		Legend:
sca00mouse1k	0.172	0.38	0.002	0.128	0.018	0.002		Cells are coloured red if p<0.05
sca18mouse1e	0	0.014	0	0	0	0		Cell=0 and blue means n.s.
sca18mouse1f	0.942	0.836	0.322	0.55	0.774	0.262
eso00mouse6c	1	0.784	0.982	0.584	0.444	0.958
eso00mouse6d	0.966	0.73	0.406	0.438	0.334	0.3
eso00mouse1k	0.99	0.654	0.536	0.4	0.332	0.61
eso07mouse1c	0.996	0.646	0.496	0.42	0.44	0.382
eso07mouse1i	1	0.512	0.966	0.242	0.48	0.952
eso07mouse1j	0.994	0.628	0.558	0.434	0.478	0.498
eso12mouse6e	0.814	0.36	0.14	0.166	0.296	0.218
eso12mouse6g	0.928	0.298	0.358	0.124	0.188	0.328
eso12mouse1a	0.898	0.662	0.292	0.444	0.608	0.258
eso18mouse1d	1	0.426	0.75	0.21	0.296	0.654
eso18mouse1e	0.576	0.494	0.04	0.216	0.264	0.03
backkm4100mouse9	0.44	0.178	0.04	0.022	0.014	0.08
backkm4100mouse0	0.926	0.938	0.592	0.7	0.894	0.604
backkm4100mouse1	0.238	0.828	0.016	0.566	0.414	0.014
backkm4100mouse2	0.85	0.314	0.322	0.126	0.19	0.272
backkm4105mouse3	0.76	0.39	0.246	0.14	0.346	0.35
backkm4105mouse4	0.862	0.52	0.44	0.258	0.572	0.374
backkm4105mouse6	0.52	0.578	0.078	0.368	0.65	0.104
backkm4105mouse5	0.498	0.81	0.096	0.512	0.464	0.044
backkm4114mouse7	0.998	0.866	0.902	0.66	0.904	0.94
backkm4114mouse8	0.964	0.396	0.59	0.146	0.254	0.562
backkm4114mouse9	0.928	0.638	0.526	0.37	0.632	0.516
backkm4114mouse0	1	0.616	0.938	0.29	0.18	0.962
ear00mouse6c	0.748	0.77	0.134	0.368	0.014	0.078
ear00mouse6d	0.864	0.56	0.16	0.348	0.306	0.124
ear00mouse1k	0.938	0.394	0.318	0.116	0	0.248
ear07mouse1c	0.934	0.816	0.312	0.63	0.744	0.246
ear07mouse1i	0.93	0.25	0.23	0.016	0.012	0.346
ear07mouse1j	0.864	0.396	0.282	0.21	0.308	0.234
ear12mouse6e	0.998	0.364	0.72	0.108	0.22	0.64
ear12mouse6g	0.854	0.566	0.15	0.248	0.414	0.194
ear12mouse1a	0.99	0.208	0.63	0.066	0.16	0.618
ear18mouse1d	0.996	0.77	0.688	0.514	0.67	0.81
ear18mouse1e	0.692	0.29	0.1	0.078	0.102	0.154
ear18mouse1f	0.848	0.618	0.192	0.396	0.476	0.156
paw00mouse6c	0.99	0.762	0.538	0.454	0.16	0.452
paw00mouse6d	0	0.218	0	0.05	0.006	0
paw00mouse1k	0.38	0.358	0	0.14	0.076	0.056
paw07mouse1c	1	0.434	0.78	0.168	0.06	0.742
paw07mouse1i	1	0.618	0.918	0.362	0.528	0.908
paw07mouse1j	0.994	0.548	0.71	0.282	0.534	0.628
paw12mouse6e	0.666	0.206	0.084	0.04	0.108	0.114
paw12mouse6g	0.976	0.652	0.414	0.336	0.498	0.38
paw12mouse1a	1	0.782	1	0.578	0.65	1
paw18mouse1d	0.94	0.286	0.196	0.056	0.072	0.206
paw18mouse1e	0.942	0.712	0.264	0.494	0.508	0.252
paw18mouse1f	0.754	0.876	0.148	0.578	0.558	0.114
backkm2900mouse1	0.994	0.636	0.828	0.326	0.42	0.906
backkm2900mouse9	0.978	0.592	0.74	0.256	0.442	0.762
backkm2911mouse0	0.83	0.984	0.416	0.832	0.74	0.346
backkm2911mouse1	0.938	0.702	0.616	0.398	0.604	0.666
backkm2911mouse90	1	0.78	0.824	0.34	0.628	0.8
backkm2911mouse2	0.906	0.436	0.434	0.192	0.27	0.39
backkm2400mouse4	0.996	0.518	0.896	0.226	0.274	0.798
backkm2400mouse5	1	0.8	0.978	0.554	0.526	0.962
backkm2400mouse8	0.984	0.742	0.78	0.47	0.86	0.812
backkm2400mouse9	0.166	0.362	0.004	0.114	0.162	0.03
backkm2421mouse1	0.682	0.486	0.24	0.27	0.412	0.318
backkm2421mouse0	0.666	0.408	0.186	0.128	0.312	0.206
backkm2421mouse7	0.986	0.46	0.782	0.166	0.202	0.78
backkm2421mouse6	0.952	0.398	0.628	0.136	0.356	0.66
is00mouse6c	0.934	0.358	0.406	0.112	0.276	0.404
is00mouse6d	1	0.068	0.956	0.002	0	0.974
is00mouse1k	1	0.648	0.946	0.376	0.158	0.802
is07mouse1c	1	0.384	0.976	0.158	0.262	0.976
is07mouse1j	0	0.094	0	0.03	0	0
is07mouse1i	0	0.002	0	0	0	0
is12mouse6e	1	0.452	0.972	0.156	0.074	0.954
is12mouse6g	1	0.132	0.728	0.02	0	0.478
is12mouse1a	0.996	0.616	0.492	0.394	0.346	0.476
is18mouse1e	1	0.552	0.706	0.348	0.398	0.808
is18mouse1f	1	0.58	0.774	0.262	0.516	0.806

### Sheet: All fields of view (p values)
Outcome of several unimodality tests applied to experimental H2B-GFP intensity distributions at all time points in distinct epithelial territories (analysis per field of view)
	HH	SI	CH	HY	FM	ACR	Total cells
Eso.0.6c.1	1	0.73	0.924	0.494	0.356	0.858	194
Eso.0.6c.2	0.998	0.556	0.976	0.28	0.332	0.968	170
Eso.0.6c.3	0.982	0.558	0.836	0.268	0.128	0.724	182
Eso.0.6c.4	0.986	0.422	0.78	0.156	0.008	0.666	194
Eso.0.6c.5	0.784	0.738	0.274	0.472	0.092	0.138	167
Eso.0.6d.1	0.958	0.298	0.612	0.122	0.02	0.516	174
Eso.0.6d.2	1	0.634	0.948	0.344	0.138	0.936	183
Eso.0.6d.3	0.914	0.752	0.468	0.536	0.412	0.354	199
Eso.0.6d.4	0.98	0.656	0.676	0.426	0.29	0.542	164		Legend:
Eso.0.6d.5	0.812	0.626	0.356	0.354	0.046	0.25	175		Cells are coloured red if p<0.05
Eso.0.1k.1	0.864	0.686	0.344	0.42	0.544	0.366	208		Cell=0 and blue means n.s.
Eso.0.1k.2	0.858	0.266	0.24	0.072	0.034	0.436	182
Eso.0.1k.3	0.288	0.348	0.028	0.136	0.07	0.018	207
Eso.0.1k.4	0.828	0.55	0.354	0.234	0.126	0.302	161
Eso.0.1k.5	0.96	0.696	0.594	0.38	0.27	0.52	168
Eso.7.1c.1	0.94	0.516	0.488	0.228	0.204	0.452	201
Eso.7.1c.2	0.954	0.766	0.58	0.59	0.542	0.42	203
Eso.7.1c.3	0.848	0.352	0.34	0.158	0.116	0.294	191
Eso.7.1c.4	0.572	0.152	0.088	0.028	0.042	0.164	190
Eso.7.1c.5	0.354	0.74	0.036	0.382	0.336	0.092	136
Eso.7.1i.1	0.998	0.63	0.948	0.284	0.656	0.938	186
Eso.7.1i.2	0.682	0.664	0.154	0.32	0.486	0.116	173
Eso.7.1i.3	0.98	0.354	0.662	0.118	0.242	0.66	163
Eso.7.1i.4	0.986	0.87	0.86	0.65	0.748	0.87	162
Eso.7.1i.5	0.992	0.526	0.916	0.29	0.528	0.872	174
Eso.7.1j.1	0.954	0.244	0.644	0.074	0.044	0.554	178
Eso.7.1j.2	0.984	0.28	0.77	0.056	0.022	0.72	179
Eso.7.1j.3	0.948	0.646	0.61	0.442	0.532	0.604	197
Eso.7.1j.4	0.974	0.358	0.674	0.162	0.208	0.656	147
Eso.7.1j.5	0.986	0.734	0.772	0.436	0.782	0.736	173
Eso.12.6e.1	0.91	0.812	0.484	0.594	0.564	0.51	185
Eso.12.6e.2	0.874	0.972	0.398	0.836	0.942	0.416	160
Eso.12.6e.3	0.594	0.83	0.11	0.594	0.552	0.132	155
Eso.12.6e.4	1	0.632	0.922	0.354	0.558	0.888	180
Eso.12.6e.5	0.382	0.682	0.028	0.396	0.268	0.054	157
Eso.12.6g.1	0.796	0.494	0.23	0.172	0.232	0.254	189
Eso.12.6g.2	0.91	0.46	0.534	0.294	0.434	0.524	181
Eso.12.6g.3	0.994	0.502	0.774	0.194	0.57	0.788	189
Eso.12.6g.4	0.984	0.896	0.77	0.666	0.946	0.762	205
Eso.12.6g.5	0.906	0.404	0.388	0.194	0.282	0.336	218
Eso.12.1a.1	0.732	0.586	0.184	0.302	0.336	0.384	181
Eso.12.1a.2	0.832	0.196	0.376	0.054	0.134	0.37	193
Eso.12.1a.3	0.62	0.462	0.12	0.208	0.26	0.118	226
Eso.12.1a.4	0.888	0.976	0.444	0.866	0.862	0.402	175
Eso.12.1a.5	0.898	0.776	0.404	0.572	0.662	0.442	193
Eso.18.1d.1	0.89	0.262	0.362	0.094	0.108	0.334	202
Eso.18.1d.2	0.932	0.57	0.612	0.252	0.326	0.574	132
Eso.18.1d.3	0.93	0.368	0.536	0.132	0.072	0.422	172
Eso.18.1d.4	0.984	0.358	0.75	0.206	0.162	0.666	157
Eso.18.1d.5	0.582	0.774	0.158	0.53	0.688	0.092	122
Eso.18.1e.1	0.768	0.686	0.28	0.352	0.362	0.29	169
Eso.18.1e.2	0.958	0.788	0.584	0.518	0.784	0.552	182
Eso.18.1e.3	0.994	0.724	0.854	0.434	0.516	0.79	175
Eso.18.1e.4	0.182	0.294	0.01	0.078	0.084	0.004	191
Eso.18.1e.5	0.892	0.626	0.41	0.284	0.412	0.366	174
Paw.0.6c.1	0.696	0.394	0.242	0.074	0	0.158	196
Paw.0.6c.2	0.722	0.392	0.254	0.096	0	0.15	166
Paw.0.6c.3	0.738	0.45	0.218	0.112	0	0.148	202
Paw.0.6c.4	0.994	0.388	0.89	0.11	0	0.84	198
Paw.0.6c.5	0.986	0.63	0.828	0.312	0.012	0.684	200
Paw.0.6c.6	0.768	0.878	0.25	0.676	0.49	0.132	188
Paw.0.6d.1	1	0.616	0.964	0.252	0.018	0.93	202
Paw.0.6d.2	0.966	0.518	0.61	0.178	0.016	0.464	214
Paw.0.6d.3	0.988	0.932	0.788	0.794	0.478	0.62	208
Paw.0.6d.4	0.978	0.5	0.82	0.182	0	0.684	181
Paw.0.6d.5	1	0.658	0.97	0.358	0.13	0.928	209
Paw.0.6d.6	0.55	0.942	0.134	0.802	0.826	0.08	198
Paw.0.1k.1	1	0.414	0.992	0.096	0.038	0.98	254
Paw.0.1k.2	0.828	0.746	0.336	0.498	0.428	0.226	243
Paw.0.1k.3	0.934	0.68	0.552	0.354	0.122	0.378	249
Paw.0.1k.4	0.992	0.61	0.836	0.288	0.002	0.67	219
Paw.0.1k.5	0.95	0.494	0.616	0.262	0.03	0.454	228
Paw.0.1k.6	0.452	0.684	0.062	0.428	0.19	0.042	252
Paw.7.1c.1	0.906	0.49	0.478	0.27	0.29	0.358	200
Paw.7.1c.3	0.722	0.376	0.302	0.074	0.022	0.208	170
Paw.7.1c.4	0.968	0.698	0.64	0.408	0.604	0.596	215
Paw.7.1c.5	1	0.55	0.856	0.204	0.31	0.832	214
Paw.7.1c.6	0.568	0.464	0.096	0.114	0.06	0.056	208
Paw.7.1i.1	0.832	0.43	0.236	0.188	0.238	0.526	210
Paw.7.1i.2	0.95	0.52	0.658	0.176	0.408	0.654	137
Paw.7.1i.3	0.84	0.862	0.32	0.582	0.732	0.29	181
Paw.7.1i.4	0.97	0.332	0.7	0.102	0.148	0.576	240
Paw.7.1i.5	0.974	0.552	0.726	0.278	0.33	0.716	154
Paw.7.1i.6	1	0.512	0.964	0.244	0.116	0.942	162
Paw.7.1j.1	0.982	0.806	0.742	0.538	0.842	0.722	209
Paw.7.1j.4	0.998	0.404	0.936	0.176	0.338	0.932	211
Paw.7.1j.5	0.868	0.3	0.39	0.106	0.176	0.344	193
Paw.12.6e.1	1	0.318	0.956	0.144	0.11	0.948	143
Paw.12.6e.2	0.564	0.414	0.116	0.12	0.178	0.226	174
Paw.12.6e.3	0.816	0.26	0.256	0.08	0.036	0.212	262
Paw.12.6e.4	0.98	0.354	0.746	0.154	0.186	0.656	208
Paw.12.6e.5	0.384	0.34	0.026	0.192	0.106	0.072	211
Paw.12.6g.1	0.244	0.692	0.016	0.516	0.384	0.006	204
Paw.12.6g.2	0.956	0.234	0.656	0.062	0.01	0.564	199
Paw.12.6g.3	0.566	0.454	0.124	0.19	0.156	0.098	160
Paw.12.6g.4	1	0.262	0.916	0.008	0	0.892	198
Paw.12.6g.5	0.814	0.6	0.282	0.282	0.196	0.184	186
Paw.12.6g.6	0.862	0.856	0.386	0.676	0.598	0.304	180
Paw.12.1a.1	0.086	0.492	0.006	0.16	0.07	0.002	193
Paw.12.1a.2	0.604	0.576	0.174	0.266	0.44	0.13	183
Paw.12.1a.3	0.926	0.88	0.484	0.63	0.854	0.512	217
Paw.12.1a.4	0.93	0.542	0.568	0.302	0.146	0.452	156
Paw.12.1a.5	0.982	0.626	0.7	0.416	0.392	0.614	197
Paw.12.1a.6	1	0.512	0.992	0.244	0.32	0.988	205
Paw.18.1d.1	1	0.798	0.92	0.554	0.916	0.94	182
Paw.18.1d.2	0.982	0.406	0.664	0.164	0.118	0.584	185
Paw.18.1d.3	1	0.634	0.922	0.29	0.53	0.892	170
Paw.18.1d.4	0.982	0.14	0.768	0	0	0.566	181
Paw.18.1d.5	0.92	0.388	0.434	0.184	0.162	0.504	185
Paw.18.1d.6	0.866	0.496	0.362	0.218	0.264	0.308	206
Paw.18.1e.1	0.914	0.298	0.496	0.072	0.038	0.38	169
Paw.18.1e.2	0.306	0.452	0.034	0.184	0.236	0.056	214
Paw.18.1e.3	0.02	0.066	0	0.002	0	0	155
Paw.18.1e.4	0.492	0.682	0.094	0.442	0.32	0.08	130
Paw.18.1e.5	0.596	0.736	0.134	0.466	0.402	0.054	193
Paw.18.1e.6	0.992	0.462	0.86	0.228	0.1	0.844	116
Paw.18.1f.1	1	0.848	0.948	0.63	0.896	0.952	213
Paw.18.1f.2	0.43	0.874	0.046	0.662	0.544	0.02	199
Ear.0.6c.1	0.684	0.354	0.214	0.048	0.042	0.242	100
Ear.0.6c.2	1	0.292	0.954	0.072	0	0.902	107
Ear.0.6c.3	0.968	0.806	0.702	0.552	0.82	0.686	113
Ear.0.6c.4	0.81	0.512	0.358	0.212	0.126	0.3	112
Ear.0.6c.5	0.832	0.448	0.49	0.08	0	0.354	111
Ear.0.6c.6	0.86	0.334	0.49	0.032	0	0.46	106
Ear.0.6d.1	0.988	0.596	0.766	0.332	0.176	0.736	116
Ear.0.6d.2	0.986	0.492	0.86	0.176	0.186	0.786	125
Ear.0.6d.3	0.964	0.38	0.626	0.172	0.016	0.536	129
Ear.0.6d.4	1	0.19	0.968	0.006	0	0.92	99
Ear.0.6d.5	0.436	0.838	0.094	0.644	0.286	0.024	130
Ear.0.6d.6	1	0.516	0.99	0.208	0	0.986	113
Ear.0.1k.1	0.636	0.448	0.238	0.112	0	0.168	104
Ear.0.1k.2	0.808	0.654	0.334	0.458	0.234	0.274	125
Ear.0.1k.3	0.894	0.486	0.556	0.12	0	0.456	120
Ear.0.1k.4	0.994	0.764	0.89	0.542	0.594	0.844	98
Ear.0.1k.5	0.248	0.286	0.018	0.056	0	0.014	115
Ear.0.1k.6	0.984	0.712	0.84	0.402	0	0.734	125
Ear.7.1c.1	0.864	0.77	0.46	0.488	0.754	0.468	119
Ear.7.1c.2	0.836	0.324	0.41	0.088	0.14	0.392	112
Ear.7.1c.3	0.63	0.374	0.184	0.14	0.212	0.182	104
Ear.7.1c.4	0.662	0.562	0.208	0.342	0.416	0.17	104
Ear.7.1c.5	0.894	0.624	0.548	0.404	0.538	0.51	109
Ear.7.1c.6	0.718	0.34	0.248	0.16	0.16	0.194	121
Ear.7.1i.1	0.432	0.274	0.02	0.074	0.064	0.158	141
Ear.7.1i.2	0.694	0.37	0.228	0.102	0.064	0.19	117
Ear.7.1i.3	0.898	0.302	0.472	0.108	0.11	0.552	122
Ear.7.1i.4	0.908	0.354	0.684	0.05	0.002	0.558	107
Ear.7.1i.5	0.994	0.386	0.886	0.13	0	0.846	121
Ear.7.1i.6	0.942	0.492	0.588	0.252	0.298	0.73	132
Ear.7.1j.1	0.684	0.436	0.4	0.216	0.366	0.358	122
Ear.7.1j.2	0.974	0.336	0.788	0.108	0.17	0.764	124
Ear.7.1j.3	0.954	0.776	0.602	0.468	0.756	0.7	132
Ear.7.1j.4	0.972	0.932	0.768	0.732	0.942	0.776	131
Ear.7.1j.5	0.486	0.762	0.094	0.57	0.594	0.12	106
Ear.7.1j.6	1	0.462	0.97	0.134	0.652	0.978	117
Ear.12.6e.1	0.81	0.616	0.316	0.314	0.554	0.368	129
Ear.12.6e.2	0.918	0.394	0.608	0.178	0.256	0.51	122
Ear.12.6e.3	0.998	0.706	0.914	0.536	0.486	0.872	128
Ear.12.6e.4	0.914	0.292	0.544	0.09	0.052	0.496	108
Ear.12.6e.5	0.908	0.808	0.494	0.6	0.658	0.426	122
Ear.12.6e.6	0.886	0.99	0.426	0.944	0.96	0.472	129
Ear.12.6g.1	0.97	0.744	0.698	0.552	0.712	0.606	120
Ear.12.6g.2	0.55	0.752	0.138	0.42	0.724	0.146	147
Ear.12.6g.3	0.606	0.376	0.136	0.162	0.214	0.23	134
Ear.12.6g.4	0.984	0.602	0.686	0.302	0.604	0.718	155
Ear.12.6g.5	0.942	0.308	0.706	0.122	0.4	0.674	119
Ear.12.6g.6	0.306	0.94	0.03	0.746	0.54	0.042	112
Ear.12.1a.1	0.886	0.69	0.49	0.456	0.578	0.548	115
Ear.12.1a.2	0.928	0.906	0.588	0.636	0.8	0.612	126
Ear.12.1a.3	0.626	0.636	0.208	0.34	0.514	0.194	114
Ear.12.1a.4	0.612	0.78	0.154	0.498	0.64	0.116	109
Ear.12.1a.5	0.688	0.348	0.24	0.084	0.186	0.216	126
Ear.12.1a.6	0.992	0.98	0.814	0.898	0.946	0.828	105
Ear.18.1d.1	0.92	0.496	0.504	0.244	0.322	0.718	112
Ear.18.1d.2	0.982	0.978	0.8	0.928	0.928	0.782	126
Ear.18.1d.3	0.858	0.196	0.438	0.064	0.024	0.394	112
Ear.18.1d.4	0.742	0.422	0.264	0.136	0.106	0.172	116
Ear.18.1d.5	0.72	0.876	0.232	0.604	0.462	0.146	128
Ear.18.1d.6	0.946	0.75	0.6	0.518	0.752	0.532	126
Ear.18.1e.1	0.95	0.872	0.69	0.566	0.37	0.552	134
Ear.18.1e.2	0.902	0.784	0.51	0.438	0.646	0.566	125
Ear.18.1e.3	0.638	0.804	0.216	0.572	0.518	0.276	111
Ear.18.1e.4	0.748	0.81	0.28	0.508	0.77	0.296	120
Ear.18.1e.5	0.612	0.398	0.218	0.104	0.078	0.236	114
Ear.18.1e.6	0.554	0.356	0.128	0.1	0.202	0.268	111
Ear.18.1f.1	0.664	0.53	0.186	0.242	0.302	0.144	133
Ear.18.1f.2	0.982	0.868	0.79	0.62	0.81	0.73	147
Ear.18.1f.4	0.84	0.664	0.328	0.324	0.422	0.346	130
Ear.18.1f.5	0.98	0.964	0.822	0.834	0.976	0.762	128
Ear.18.1f.6	0.968	0.438	0.792	0.178	0.254	0.676	122
Back41.0.59.1	0.41	0.882	0.134	0.658	0.392	0.108	40
Back41.0.59.2	0.418	0.876	0.116	0.696	0.698	0.084	38
Back41.0.59.3	0.49	0.68	0.2	0.344	0.314	0.204	34
Back41.0.59.4	0.996	0.684	0.962	0.47	0.68	0.956	28
Back41.0.59.5	0.49	0.578	0.21	0.28	0.146	0.228	20
Back41.0.60.1	0.67	0.77	0.336	0.462	0.53	0.326	41
Back41.0.60.2	0.898	0.886	0.732	0.644	0.946	0.792	40
Back41.0.60.3	1	0.862	0.994	0.652	0.918	0.994	34
Back41.0.60.4	0.572	0.462	0.316	0.216	0.168	0.242	34
Back41.0.60.5	0.584	0.646	0.326	0.348	0.54	0.37	11
Back41.0.61.1	0.134	0.412	0.018	0.154	0.108	0.016	32
Back41.0.61.2	0.61	0.628	0.334	0.29	0.506	0.28	33
Back41.0.61.3	0.51	0.604	0.276	0.228	0.412	0.22	41
Back41.0.61.4	0.054	0.496	0.006	0.152	0.154	0.022	32
Back41.0.61.5	0.99	0.808	0.952	0.47	0.606	0.948	22
Back41.0.62.1	0.874	0.664	0.688	0.342	0.412	0.584	40
Back41.0.62.2	0.76	0.688	0.478	0.352	0.316	0.448	40
Back41.0.62.3	0.822	0.53	0.532	0.232	0.37	0.484	40
Back41.0.62.4	0.934	0.72	0.72	0.4	0.366	0.62	34
Back41.0.62.5	0.502	0.754	0.37	0.53	0.778	0.414	6
Back41.5.63.1	0.942	0.85	0.826	0.59	0.764	0.856	40
Back41.5.63.2	0.878	0.724	0.53	0.394	0.394	0.684	40
Back41.5.63.3	0.422	0.704	0.106	0.338	0.23	0.178	40
Back41.5.63.4	0.74	0.634	0.366	0.318	0.372	0.486	40
Back41.5.64.1	0.39	0.602	0.118	0.27	0.324	0.078	45
Back41.5.64.2	0.336	0.732	0.152	0.46	0.266	0.08	42
Back41.5.64.3	0.958	0.364	0.78	0.146	0.17	0.718	49
Back41.5.64.4	0.974	0.746	0.84	0.444	0.2	0.84	24
Back41.5.66.1	0.996	0.516	0.966	0.242	0.38	0.97	40
Back41.5.66.2	0.828	0.752	0.522	0.424	0.172	0.608	32
Back41.5.66.3	0.3	0.264	0.104	0.066	0.158	0.1	40
Back41.5.66.4	0.898	0.958	0.664	0.788	0.966	0.72	41
Back41.5.66.5	0.712	0.794	0.576	0.496	0.752	0.624	7
Back41.5.65.1	0.298	0.396	0.038	0.116	0.154	0.166	45
Back41.5.65.2	0.98	0.686	0.816	0.378	0.252	0.726	41
Back41.5.65.3	0.908	0.704	0.684	0.374	0.444	0.592	40
Back41.5.65.4	0.936	0.548	0.704	0.264	0.242	0.63	34
Back41.14.67.1	0.19	0.288	0.034	0.066	0.062	0.06	41
Back41.14.67.2	0.758	0.752	0.46	0.412	0.728	0.454	40
Back41.14.67.3	0.996	0.6	0.958	0.272	0.622	0.958	36
Back41.14.67.4	0.88	0.93	0.64	0.814	0.944	0.632	37
Back41.14.67.5	0.854	0.838	0.762	0.662	0.806	0.778	6
Back41.14.68.1	0.64	0.41	0.222	0.162	0.172	0.406	39
Back41.14.68.2	0.822	0.51	0.562	0.162	0.324	0.544	33
Back41.14.68.3	0.924	0.882	0.782	0.58	0.914	0.766	37
Back41.14.68.4	0.792	0.602	0.5	0.242	0.288	0.412	33
Back41.14.68.5	0.514	0.754	0.246	0.454	0.35	0.242	18
Back41.14.69.1	0.732	0.686	0.326	0.372	0.52	0.518	38
Back41.14.69.2	0.58	0.588	0.3	0.238	0.782	0.366	37
Back41.14.69.3	0.996	0.418	0.936	0.118	0.192	0.9	39
Back41.14.69.4	0.9	0.748	0.616	0.392	0.112	0.558	37
Back41.14.69.5	1	0.726	0.902	0.49	0.746	0.92	7
Back41.14.70.1	0.274	0.612	0.058	0.264	0.094	0.112	40
Back41.14.70.2	0.972	0.932	0.83	0.772	0.87	0.85	40
Back41.14.70.3	0.948	0.708	0.756	0.384	0.182	0.772	40
Back41.14.70.4	0.938	0.622	0.744	0.294	0.162	0.68	30
Back41.14.70.5	0.622	0.914	0.416	0.728	0.892	0.488	12
Back29.0.71.1	0.362	0.42	0.08	0.14	0.288	0.132	51
Back29.0.71.2	0.972	0.968	0.796	0.874	0.966	0.872	38
Back29.0.71.3	0.82	0.686	0.342	0.376	0.174	0.304	66
Back29.0.71.4	0.57	0.804	0.542	0.52	0.77	0.484	5
Back29.0.89.1	0.32	0.498	0.07	0.2	0.254	0.042	67
Back29.0.89.2	0.774	0.548	0.456	0.27	0.228	0.436	22
Back29.0.89.3	0.934	0.812	0.764	0.572	0.97	0.788	32
Back29.0.89.4	0.818	0.926	0.518	0.738	0.91	0.526	39
Back29.11.80.1	0.81	0.84	0.528	0.632	0.324	0.522	42
Back29.11.80.2	0.95	0.894	0.75	0.678	0.83	0.762	54
Back29.11.80.3	0.484	0.74	0.238	0.488	0.634	0.258	26
Back29.11.80.4	0.352	0.924	0.112	0.74	0.598	0.1	38
Back29.11.81.1	0.7	0.734	0.29	0.418	0.74	0.476	67
Back29.11.81.2	0.442	0.264	0.088	0.064	0.03	0.166	90
Back29.11.81.3	1	0.648	0	0.424	0.866	0	3
Back29.11.82.1	0.952	0.66	0.732	0.328	0.614	0.738	38
Back29.11.82.2	0.696	0.398	0.352	0.116	0.182	0.264	42
Back29.11.82.3	0.86	0.856	0.584	0.594	0.822	0.574	38
Back29.11.82.4	0.896	0.55	0.7	0.266	0.61	0.684	42
Back29.11.90.1	0.698	0.766	0.384	0.494	0.408	0.414	33
Back29.11.90.2	0.46	0.614	0.146	0.366	0.454	0.236	74
Back29.11.90.3	0.998	0.614	0.968	0.354	0.346	0.952	50
Back29.11.90.4	1	0.528	0	0.27	0.3	0	3
Back24.0.4.1	0.974	0.56	0.93	0.228	0.752	0.91	40
Back24.0.4.2	0.066	0.41	0.016	0.148	0.112	0.028	40
Back24.0.4.3	0.892	0.852	0.574	0.666	0.83	0.594	40
Back24.0.4.4	0.684	0.67	0.356	0.364	0.412	0.314	40
Back24.0.5.1	0.994	0.926	0.918	0.676	0.898	0.902	40
Back24.0.5.2	0.094	0.326	0.01	0.046	0.054	0.016	40
Back24.0.5.3	0.994	0.31	0.916	0.114	0.034	0.894	40
Back24.0.5.4	0.58	0.516	0.16	0.24	0.208	0.26	40
Back24.0.8.1	0.676	0.756	0.282	0.514	0.766	0.438	40
Back24.0.8.3	0.798	0.86	0.442	0.56	0.664	0.526	40
Back24.0.8.4	0.604	0.478	0.202	0.202	0.262	0.368	40
Back24.0.8.5	0.432	0.452	0.12	0.162	0.248	0.26	40
Back24.0.9.1	0.892	0.846	0.746	0.556	0.74	0.678	40
Back24.0.9.2	0.956	0.982	0.814	0.904	0.978	0.79	40
Back24.0.9.3	0.564	0.83	0.228	0.556	0.388	0.236	40
Back24.0.9.4	0.294	0.354	0.07	0.068	0.068	0.106	40
Back24.21.6.1	0.904	0.946	0.678	0.776	0.668	0.764	40
Back24.21.6.2	0.37	0.714	0.082	0.38	0.266	0.076	40
Back24.21.6.3	0.964	0.548	0.822	0.252	0.522	0.822	40
Back24.21.6.4	0.78	0.594	0.424	0.244	0.312	0.318	35
Back24.21.6.5	1	0.512	0.514	0.242	0.006	0.57	5
Back24.21.7.1	0.76	0.764	0.454	0.474	0.578	0.514	36
Back24.21.7.2	0.97	0.818	0.864	0.568	0.192	0.832	44
Back24.21.7.3	0.58	0.61	0.248	0.258	0.352	0.294	40
Back24.21.7.4	0.976	0.754	0.876	0.424	0.778	0.868	40
Back24.21.10.1	0.452	0.462	0.14	0.184	0.21	0.23	40
Back24.21.10.2	1	0.834	0.938	0.584	0.988	0.958	40
Back24.21.10.3	0.984	0.698	0.88	0.346	0.254	0.832	41
Back24.21.10.4	0.562	0.626	0.306	0.292	0.396	0.326	20
Back24.21.10.5	0.012	0.326	0	0.086	0.014	0	19
Back24.21.11.1	0.832	0.742	0.576	0.464	0.838	0.64	25
Back24.21.11.2	0.974	0.864	0.85	0.614	0.638	0.884	41
Back24.21.11.3	0.996	0.978	0.956	0.902	0.986	0.962	27
Back24.21.11.4	0.958	0.634	0.758	0.326	0.398	0.822	33
Back24.21.11.5	0.998	0.936	0.992	0.838	0.998	0.988	28
Back24.21.11.6	0.49	0.576	0.288	0.264	0.01	0.436	6
Sca.0.6c.1	0.998	0.43	0.96	0.17	0.018	0.92	128
Sca.0.6c.2	0.738	0.708	0.356	0.398	0.698	0.406	91
Sca.0.6c.3	0.854	0.288	0.386	0.05	0.044	0.348	116
Sca.0.6c.4	0.968	0.316	0.716	0.158	0.09	0.7	74
Sca.0.6c.5	0.628	0.684	0.204	0.354	0.306	0.152	90
Sca.0.6d.1	0.994	0.37	0.94	0.124	0.08	0.95	72
Sca.0.6d.2	0.99	0.894	0.94	0.668	0.962	0.908	75
Sca.0.6d.3	0.924	0.738	0.666	0.43	0.024	0.686	59
Sca.0.6d.4	0.764	0.91	0.318	0.714	0.646	0.318	96
Sca.0.6d.5	0.934	0.764	0.724	0.478	0.808	0.702	87
Sca.0.6d.6	0.97	0.844	0.81	0.576	0.848	0.788	95
Sca.0.1k.1	0.982	0.37	0.814	0.172	0.116	0.788	90
Sca.0.1k.2	0.842	0.432	0.454	0.178	0.274	0.63	67
Sca.0.1k.3	0.846	0.476	0.36	0.15	0.006	0.268	95
Sca.0.1k.4	0.996	0.84	0.96	0.596	0.362	0.924	95
Sca.0.1k.5	1	0.94	0.964	0.798	0.94	0.96	121
Sca.0.1k.6	0.934	0.708	0.468	0.408	0.356	0.628	128
Sca.7.1c.2	0.33	0.238	0.048	0.068	0.026	0.048	108
Sca.7.1c.4	0.998	0.32	0.898	0.156	0.108	0.89	119
Sca.7.1c.5	0.994	0.95	0.886	0.75	0.75	0.84	137
Sca.7.1c.6	0.928	0.534	0.57	0.202	0.218	0.608	99
Sca.7.1i.1	0.338	0.852	0.042	0.58	0.492	0.05	117
Sca.7.1i.2	0.822	0.488	0.446	0.164	0.304	0.37	117
Sca.7.1i.3	0.662	0.314	0.238	0.108	0.014	0.166	125
Sca.7.1i.4	0.746	0.638	0.266	0.336	0.384	0.284	72
Sca.7.1i.5	0.524	0.572	0.138	0.23	0.52	0.118	109
Sca.7.1i.7	0.986	0.288	0.874	0.086	0.066	0.856	77
Sca.7.1j.1	0.936	0.596	0.556	0.294	0.308	0.536	118
Sca.7.1j.2	0.792	0.938	0.326	0.744	0.806	0.23	102
Sca.7.1j.3	0.996	0.446	0.912	0.294	0.374	0.868	124
Sca.7.1j.4	0.76	0.49	0.438	0.234	0.142	0.336	67
Sca.7.1j.5	0.84	0.596	0.372	0.288	0.3	0.434	106
Sca.7.1j.6	0.996	0.512	0.928	0.194	0.178	0.842	73
Sca.12.6e.1	0.876	0.714	0.478	0.408	0.59	0.416	99
Sca.12.6e.2	0.984	0.556	0.852	0.258	0.288	0.844	100
Sca.12.6e.3	0.928	0.88	0.56	0.622	0.516	0.546	90
Sca.12.6e.4	0.9	0.722	0.574	0.426	0.598	0.48	101
Sca.12.6e.5	0.834	0.736	0.478	0.578	0.638	0.37	87
Sca.12.6e.6	0.992	0.996	0.854	0.91	0.984	0.882	84
Sca.12.6g.1	0.836	0.656	0.412	0.392	0.474	0.238	98
Sca.12.6g.2	0.992	0.864	0.868	0.65	0.824	0.794	128
Sca.12.6g.3	0.34	0.276	0.054	0.064	0.008	0.1	91
Sca.12.6g.4	0.932	0.342	0.512	0.066	0.086	0.426	112
Sca.12.6g.5	0	0.122	0	0.012	0	0	138
Sca.12.6g.6	0.736	0.782	0.326	0.504	0.428	0.424	85
Sca.12.1a.1	0.592	0.64	0.184	0.302	0.374	0.118	105
Sca.12.1a.2	0.992	0.814	0.786	0.536	0.57	0.688	112
Sca.12.1a.3	0.44	0.696	0.118	0.338	0.594	0.11	77
Sca.12.1a.4	0.996	0.524	0.85	0.208	0.232	0.826	146
Sca.12.1a.5	0.936	0.54	0.612	0.294	0.38	0.506	142
Sca.12.1a.6	0.782	0.7	0.342	0.402	0.364	0.25	90
Sca.18.1e.1	0.308	0.37	0.048	0.1	0.152	0.116	76
Sca.18.1e.2	0.988	0.708	0.796	0.408	0.312	0.74	76
Sca.18.1e.3	0.32	0.602	0.02	0.268	0.34	0.06	131
Sca.18.1e.4	0.67	0.46	0.258	0.204	0.294	0.246	102
Sca.18.1e.5	0.824	0.264	0.378	0.104	0.136	0.398	101
Sca.18.1e.6	1	0.796	0.996	0.426	0.924	1	78
Sca.18.1e.7	0.83	0.69	0.42	0.398	0.516	0.342	113
Sca.18.1f.1	0.382	0.32	0.038	0.07	0.11	0.05	125
Sca.18.1f.2	0.754	0.452	0.332	0.186	0.22	0.512	66
Sca.18.1f.3	1	0.408	0.944	0.16	0.168	0.902	133
Sca.18.1f.4	0.596	0.532	0.158	0.27	0.352	0.132	94
Sca.18.1f.5	0.712	0.468	0.274	0.158	0.246	0.282	72
Sca.18.1f.6	0.71	0.7	0.258	0.358	0.27	0.208	127
IS.0.6c.1	0.958	0.35	0.712	0.138	0.35	0.746	135
IS.0.6c.2	0.91	0.508	0.566	0.206	0.222	0.6	111
IS.0.6c.3	0.904	0.87	0.46	0.616	0.646	0.54	132
IS.0.6c.4	0.652	0.238	0.17	0.052	0.056	0.232	131
IS.0.6c.5	0.818	0.734	0.236	0.382	0.348	0.492	180
IS.0.6c.6	0.858	0.784	0.286	0.496	0.774	0.382	168
IS.0.6d.1	0.988	0.774	0.772	0.506	0.654	0.794	153
IS.0.6d.2	0.94	0.112	0.638	0	0	0.536	138
IS.0.6d.3	0.686	0.316	0.16	0.11	0.134	0.362	153
IS.0.6d.4	0	0.13	0	0.01	0	0	129
IS.0.6d.5	0.968	0.306	0.738	0.104	0.044	0.708	111
IS.0.6d.6	0.994	0.508	0.848	0.212	0.29	0.836	150
IS.0.1k.1	1	0.304	0.982	0.092	0.08	0.992	147
IS.0.1k.2	0.878	0.43	0.362	0.148	0.076	0.294	140
IS.0.1k.3	0.896	0.572	0.448	0.268	0.438	0.494	119
IS.0.1k.4	0.58	0.31	0.124	0.032	0	0.082	168
IS.0.1k.5	0.888	0.498	0.522	0.168	0.024	0.444	181
IS.0.1k.6	0.992	0.934	0.844	0.824	0.942	0.746	197
IS.7.1c.1	0.896	0.472	0.498	0.204	0.332	0.378	155
IS.7.1c.2	0.79	0.394	0.216	0.136	0.32	0.248	170
IS.7.1c.3	0.988	0.626	0.812	0.32	0.618	0.746	139
IS.7.1c.4	0.91	0.976	0.414	0.928	0.974	0.482	160
IS.7.1c.5	0.666	0.534	0.186	0.32	0.464	0.378	155
IS.7.1c.6	0.84	0.97	0.334	0.874	0.898	0.69	117
IS.7.1i.1	0.99	0.446	0.842	0.16	0.268	0.812	132
IS.7.1i.2	0.99	0.662	0.812	0.396	0.32	0.766	110
IS.7.1i.3	0.996	0.744	0.864	0.438	0.716	0.812	166
IS.7.1i.4	0.874	0.744	0.458	0.384	0.454	0.49	97
IS.7.1j.1	0.834	0.646	0.286	0.404	0.398	0.598	149
IS.7.1j.2	0.998	0.73	0.92	0.388	0.636	0.868	180
IS.7.1j.3	0.834	0.576	0.374	0.306	0.576	0.48	153
IS.7.1j.4	0.424	0.706	0.072	0.414	0.53	0.05	157
IS.7.1j.5	0.9	0.718	0.416	0.39	0.2	0.3	154
IS.7.1j.6	0.95	0.818	0.686	0.558	0.032	0.482	158
IS.12.6e.1	0.38	0.294	0.064	0.068	0.038	0.06	140
IS.12.6e.2	0.698	0.62	0.352	0.35	0.536	0.352	171
IS.12.6e.3	0.97	0.568	0.706	0.248	0.226	0.628	145
IS.12.6e.4	0.56	0.272	0.168	0.038	0.006	0.116	134
IS.12.6e.5	0.96	0.832	0.592	0.544	0.404	0.532	171
IS.12.6e.6	0.988	0.736	0.794	0.452	0.164	0.772	172
IS.12.6g.1	0.984	0.69	0.724	0.394	0.56	0.646	143
IS.12.6g.2	0.61	0.294	0.108	0.098	0.016	0.126	160
IS.12.6g.3	0.9	0.784	0.384	0.55	0.54	0.362	135
IS.12.6g.4	0.998	0.778	0.908	0.502	0.508	0.84	172
IS.12.6g.5	0.944	0.584	0.646	0.23	0.192	0.488	128
IS.12.6g.6	0.162	0.258	0.024	0.038	0	0.016	112
IS.12.1a.1	0.758	0.328	0.306	0.116	0.008	0.224	137
IS.12.1a.2	0.93	0.252	0.514	0.092	0.098	0.516	158
IS.12.1a.3	0.958	0.784	0.606	0.468	0.52	0.466	125
IS.12.1a.4	0.998	0.286	0.962	0.134	0.024	0.934	123
IS.12.1a.5	1	0.88	0.97	0.702	0.424	0.958	118
IS.12.1a.6	0.936	0.252	0.586	0.054	0.002	0.526	140
IS.18.1e.1	0.512	0.718	0.14	0.434	0.42	0.122	161
IS.18.1e.2	0.47	0.286	0.046	0.086	0.048	0.05	152
IS.18.1e.3	0.994	0.878	0.884	0.666	0.8	0.85	145
IS.18.1e.4	0.868	0.206	0.338	0.026	0.036	0.414	156
IS.18.1e.5	0.81	0.298	0.268	0.078	0.138	0.218	171
IS.18.1e.6	0.994	0.926	0.886	0.746	0.872	0.886	133
IS.18.1f.1	0.99	0.228	0.824	0.032	0.174	0.79	122
IS.18.1f.2	0.916	0.292	0.59	0.086	0.006	0.468	99
IS.18.1f.3	0.27	0.32	0.038	0.078	0.138	0.048	93
IS.18.1f.4	0.992	0.652	0.866	0.406	0.786	0.908	110
IS.18.1f.5	0.846	0.356	0.492	0.08	0.054	0.404	66
IS.18.1f.6	0.724	0.376	0.212	0.124	0.088	0.352	106			Threshold
IS.18.1f.7	0.094	0.316	0.002	0.076	0.034	0	103			0.01
IS.18.1f.8	1	0.51	0.958	0.204	0.426	0.958	110
Total < threshold	2	0	9	5	33	10	59
Total	435	435	435	435	435	435	2610
Fraction multimodal	0.0045977	0	0.0206897	0.0114943	0.0758621	0.0229885	0.0226054

### Sheet: Error rates (sim. datasets)
Outcome of several unimodality tests applied to simulated H2B-GFP intensity distributions run under different model paradigms (one or two dividing populations)
1000 cells (per animal)
	HH	SI	CH	HY	ACR	FM			Legend:
Unimodal	0	0.001	0.091	0.041	0.059	0.022	Lower is better		Fraction of simulations out of 1000 where p < 0.05
Unimodal with initial noise	0	0.003	0.073	0.04	0.049	0.017
Bimodal (5% subpopulation, 1/4 div rate)	0	1	0.792	1	0.925	1	Higher is better		Red = worse
Bimodal (33% subpopulation, 1/2.6 div rate)	1	1	1	1	1	1
200 cells (per field of view)
Unimodal	0.002	0	0.05	0.021	0.038	0.012	Lower is better
Unimodal with initial noise	0.001	0	0.044	0.019	0.028	0.016
Bimodal (5% subpopulation, 1/4 div rate)	0.001	0.002	0.035	0.999	0.063	1	Higher is better
Bimodal (33% subpopulation, 1/2.6 div rate)	0.995	1	1	1	1	1
100 cells (per small field of view)
Unimodal	0.002	0	0.048	0.009	0.04	0.019	Lower is better
Unimodal with initial noise	0.003	0	0.058	0.017	0.042	0.024
Bimodal (5% subpopulation, 1/4 div rate)	0.001	0	0.034	0.943	0.066	0.994	Higher is better
Bimodal (33% subpopulation, 1/2.6 div rate)	0.944	0.147	1	1	0.999	1
50 cells (per very small field of view)
Unimodal	0.003	0	0.059	0.007	0.052	0.016	Lower is better
Unimodal with initial noise	0.001	0	0.47	0.004	0.035	0.012
Bimodal (5% subpopulation, 1/4 div rate)	0.001	0	0.025	0.931	0.054	0.995	Higher is better
Bimodal (33% subpopulation, 1/2.6 div rate)	0.883	0	0.991	0.894	0.974	0.994

### Sheet: Bimodality Coeff. (animals)
Bimodality coefficient of experimental H2B-GFP intensity distributions at all time points in distinct epithelial territories (analysis per mouse)
	Bimodality coefficient
sca12mouse6e	0.416782
sca12mouse6g	0.517058				Threshold	0.555556
sca12mouse1a	0.486939
sca07mouse1c	0.608599
sca07mouse1i	0.486724
sca07mouse1j	0.550174
sca00mouse6c	0.600802
sca00mouse6d	0.553462
sca00mouse1k	0.444189
sca18mouse1e	0.513344
sca18mouse1f	0.34417
eso00mouse6c	0.505128
eso00mouse6d	0.524476
eso00mouse1k	0.471515
eso07mouse1c	0.312938
eso07mouse1i	0.35748
eso07mouse1j	0.300605
eso12mouse6e	0.363119
eso12mouse6g	0.333317
eso12mouse1a	0.317966
eso18mouse1d	0.401581
eso18mouse1e	0.416842
backkm4100mouse9	0.528407
backkm4100mouse0	0.286594
backkm4100mouse1	0.459303
backkm4100mouse2	0.33471
backkm4105mouse3	0.429858
backkm4105mouse4	0.341178
backkm4105mouse6	0.435632
backkm4105mouse5	0.381134
backkm4114mouse7	0.343247
backkm4114mouse8	0.453877
backkm4114mouse9	0.374967
backkm4114mouse0	0.441274
ear00mouse6c	0.457561
ear00mouse6d	0.539228
ear00mouse1k	0.520987
ear07mouse1c	0.348119
ear07mouse1i	0.372023
ear07mouse1j	0.350521
ear12mouse6e	0.39887
ear12mouse6g	0.350851
ear12mouse1a	0.342221
ear18mouse1d	0.40254
ear18mouse1e	0.33387
ear18mouse1f	0.264468
paw00mouse6c	0.473351
paw00mouse6d	0.398228
paw00mouse1k	0.407441
paw07mouse1c	0.310113
paw07mouse1i	0.410277
paw07mouse1j	0.365975
paw12mouse6e	0.369028
paw12mouse6g	0.429436
paw12mouse1a	0.320948
paw18mouse1d	0.28317
paw18mouse1e	0.408069
paw18mouse1f	0.52469
backkm2900mouse1	0.387795
backkm2900mouse9	0.332634
backkm2911mouse0	0.401453
backkm2911mouse1	0.454278
backkm2911mouse90	0.360511
backkm2911mouse2	0.463347
backkm2400mouse4	0.322385
backkm2400mouse5	0.354911
backkm2400mouse8	0.428979
backkm2400mouse9	0.468357
backkm2421mouse1	0.486215
backkm2421mouse0	0.395162
backkm2421mouse7	0.385974
backkm2421mouse6	0.404276
is00mouse6c	0.446359
is00mouse6d	0.484446
is00mouse1k	0.717683
is07mouse1c	0.337467
is07mouse1j	0.522828
is07mouse1i	0.754363
is12mouse6e	0.316084
is12mouse6g	0.486652
is12mouse1a	0.438332
is18mouse1e	0.449476
is18mouse1f	0.312909
	4

### Sheet: Bimodality Coeff. (FoV)
	Bimodality coefficient
Eso.0.6c.1	0.54261
Eso.0.6c.2	0.487327				Threshold	0.555556
Eso.0.6c.3	0.582535
Eso.0.6c.4	0.608576
Eso.0.6c.5	0.575845
Eso.0.6d.1	0.517607
Eso.0.6d.2	0.46688
Eso.0.6d.3	0.495901
Eso.0.6d.4	0.569664
Eso.0.6d.5	0.623019
Eso.0.1k.1	0.488672
Eso.0.1k.2	0.508965
Eso.0.1k.3	0.421951
Eso.0.1k.4	0.466706
Eso.0.1k.5	0.604161
Eso.7.1c.1	0.385413
Eso.7.1c.2	0.294597
Eso.7.1c.3	0.251963
Eso.7.1c.4	0.338337
Eso.7.1c.5	0.330327
Eso.7.1i.1	0.350332
Eso.7.1i.2	0.282443
Eso.7.1i.3	0.372396
Eso.7.1i.4	0.397977
Eso.7.1i.5	0.396285
Eso.7.1j.1	0.294361
Eso.7.1j.2	0.272086
Eso.7.1j.3	0.369432
Eso.7.1j.4	0.315434
Eso.7.1j.5	0.333315
Eso.12.6e.1	0.452945
Eso.12.6e.2	0.386025
Eso.12.6e.3	0.420263
Eso.12.6e.4	0.315193
Eso.12.6e.5	0.385886
Eso.12.6g.1	0.364406
Eso.12.6g.2	0.395162
Eso.12.6g.3	0.365618
Eso.12.6g.4	0.435414
Eso.12.6g.5	0.342396
Eso.12.1a.1	0.382335
Eso.12.1a.2	0.379313
Eso.12.1a.3	0.276822
Eso.12.1a.4	0.400688
Eso.12.1a.5	0.265189
Eso.18.1d.1	0.392762
Eso.18.1d.2	0.450782
Eso.18.1d.3	0.374662
Eso.18.1d.4	0.330727
Eso.18.1d.5	0.413901
Eso.18.1e.1	0.47266
Eso.18.1e.2	0.39212
Eso.18.1e.3	0.406338
Eso.18.1e.4	0.389983
Eso.18.1e.5	0.362186
Paw.0.6c.1	0.560202
Paw.0.6c.2	0.493019
Paw.0.6c.3	0.59204
Paw.0.6c.4	0.586701
Paw.0.6c.5	0.641287
Paw.0.6c.6	0.616736
Paw.0.6d.1	0.673616
Paw.0.6d.2	0.539727
Paw.0.6d.3	0.678011
Paw.0.6d.4	0.740487
Paw.0.6d.5	0.592719
Paw.0.6d.6	0.536852
Paw.0.1k.1	0.435314
Paw.0.1k.2	0.472152
Paw.0.1k.3	0.57643
Paw.0.1k.4	0.668807
Paw.0.1k.5	0.489055
Paw.0.1k.6	0.5599
Paw.7.1c.1	0.251741
Paw.7.1c.3	0.392554
Paw.7.1c.4	0.298934
Paw.7.1c.5	0.337407
Paw.7.1c.6	0.368657
Paw.7.1i.1	0.441614
Paw.7.1i.2	0.415843
Paw.7.1i.3	0.383524
Paw.7.1i.4	0.455775
Paw.7.1i.5	0.487821
Paw.7.1i.6	0.54216
Paw.7.1j.1	0.448594
Paw.7.1j.4	0.335366
Paw.7.1j.5	0.384227
Paw.12.6e.1	0.441289
Paw.12.6e.2	0.342185
Paw.12.6e.3	0.342737
Paw.12.6e.4	0.420013
Paw.12.6e.5	0.441393
Paw.12.6g.1	0.431991
Paw.12.6g.2	0.329674
Paw.12.6g.3	0.422307
Paw.12.6g.4	0.546979
Paw.12.6g.5	0.590342
Paw.12.6g.6	0.596047
Paw.12.1a.1	0.398574
Paw.12.1a.2	0.287747
Paw.12.1a.3	0.38029
Paw.12.1a.4	0.419543
Paw.12.1a.5	0.357575
Paw.12.1a.6	0.390107
Paw.18.1d.1	0.381113
Paw.18.1d.2	0.392561
Paw.18.1d.3	0.315029
Paw.18.1d.4	0.699944
Paw.18.1d.5	0.332739
Paw.18.1d.6	0.399472
Paw.18.1e.1	0.478914
Paw.18.1e.2	0.400002
Paw.18.1e.3	0.649912
Paw.18.1e.4	0.458266
Paw.18.1e.5	0.576272
Paw.18.1e.6	0.425677
Paw.18.1f.1	0.393301
Paw.18.1f.2	0.584991
Ear.0.6c.1	0.511419
Ear.0.6c.2	0.465519
Ear.0.6c.3	0.261737
Ear.0.6c.4	0.414886
Ear.0.6c.5	0.761457
Ear.0.6c.6	0.456352
Ear.0.6d.1	0.524141
Ear.0.6d.2	0.328259
Ear.0.6d.3	0.560766
Ear.0.6d.4	0.786146
Ear.0.6d.5	0.702501
Ear.0.6d.6	0.706609
Ear.0.1k.1	0.683521
Ear.0.1k.2	0.552617
Ear.0.1k.3	0.711358
Ear.0.1k.4	0.527722
Ear.0.1k.5	0.430716
Ear.0.1k.6	0.773505
Ear.7.1c.1	0.370156
Ear.7.1c.2	0.338411
Ear.7.1c.3	0.274137
Ear.7.1c.4	0.330623
Ear.7.1c.5	0.396765
Ear.7.1c.6	0.438667
Ear.7.1i.1	0.516882
Ear.7.1i.2	0.321505
Ear.7.1i.3	0.393517
Ear.7.1i.4	0.476272
Ear.7.1i.5	0.551657
Ear.7.1i.6	0.462385
Ear.7.1j.1	0.404442
Ear.7.1j.2	0.298119
Ear.7.1j.3	0.476281
Ear.7.1j.4	0.345506
Ear.7.1j.5	0.341639
Ear.7.1j.6	0.368641
Ear.12.6e.1	0.421152
Ear.12.6e.2	0.371427
Ear.12.6e.3	0.387381
Ear.12.6e.4	0.361547
Ear.12.6e.5	0.485505
Ear.12.6e.6	0.463854
Ear.12.6g.1	0.333443
Ear.12.6g.2	0.418232
Ear.12.6g.3	0.425378
Ear.12.6g.4	0.381197
Ear.12.6g.5	0.386335
Ear.12.6g.6	0.312256
Ear.12.1a.1	0.28188
Ear.12.1a.2	0.337632
Ear.12.1a.3	0.36437
Ear.12.1a.4	0.359405
Ear.12.1a.5	0.318868
Ear.12.1a.6	0.368779
Ear.18.1d.1	0.461728
Ear.18.1d.2	0.329151
Ear.18.1d.3	0.224045
Ear.18.1d.4	0.34355
Ear.18.1d.5	0.305214
Ear.18.1d.6	0.259394
Ear.18.1e.1	0.338647
Ear.18.1e.2	0.347029
Ear.18.1e.3	0.319425
Ear.18.1e.4	0.393803
Ear.18.1e.5	0.300095
Ear.18.1e.6	0.473279
Ear.18.1f.1	0.42476
Ear.18.1f.2	0.535024
Ear.18.1f.4	0.384366
Ear.18.1f.5	0.387167
Ear.18.1f.6	0.442365
Back41.0.59.1	0.516443
Back41.0.59.2	0.313922
Back41.0.59.3	0.428823
Back41.0.59.4	0.515283
Back41.0.59.5	0.440321
Back41.0.60.1	0.40886
Back41.0.60.2	0.54365
Back41.0.60.3	0.363142
Back41.0.60.4	0.343068
Back41.0.60.5	0.889736
Back41.0.61.1	0.306946
Back41.0.61.2	0.47871
Back41.0.61.3	0.352887
Back41.0.61.4	0.547175
Back41.0.61.5	0.45283
Back41.0.62.1	0.467349
Back41.0.62.2	0.415998
Back41.0.62.3	0.246715
Back41.0.62.4	0.384471
Back41.0.62.5	0.851055
Back41.5.63.1	0.439256
Back41.5.63.2	0.574915
Back41.5.63.3	0.496223
Back41.5.63.4	0.519185
Back41.5.64.1	0.401167
Back41.5.64.2	0.489386
Back41.5.64.3	0.450189
Back41.5.64.4	0.439411
Back41.5.66.1	0.41072
Back41.5.66.2	0.548009
Back41.5.66.3	0.500068
Back41.5.66.4	0.535603
Back41.5.66.5	8.3864
Back41.5.65.1	0.598071
Back41.5.65.2	0.425866
Back41.5.65.3	0.321138
Back41.5.65.4	0.397073
Back41.14.67.1	0.534754
Back41.14.67.2	0.48898
Back41.14.67.3	0.3816
Back41.14.67.4	0.433435
Back41.14.67.5	5.74814
Back41.14.68.1	0.656288
Back41.14.68.2	0.568589
Back41.14.68.3	0.491861
Back41.14.68.4	0.397925
Back41.14.68.5	0.635733
Back41.14.69.1	0.633848
Back41.14.69.2	0.489911
Back41.14.69.3	0.49684
Back41.14.69.4	0.35182
Back41.14.69.5	0.805107
Back41.14.70.1	0.549047
Back41.14.70.2	0.400567
Back41.14.70.3	0.448108
Back41.14.70.4	0.52698
Back41.14.70.5	0.781849
Back29.0.71.1	0.456751
Back29.0.71.2	0.496294
Back29.0.71.3	0.344903
Back29.0.71.4	-0.618334
Back29.0.89.1	0.266624
Back29.0.89.2	0.287708
Back29.0.89.3	0.510534
Back29.0.89.4	0.377497
Back29.11.80.1	0.395842
Back29.11.80.2	0.409595
Back29.11.80.3	0.377884
Back29.11.80.4	0.336919
Back29.11.81.1	0.509677
Back29.11.81.2	0.405668
Back29.11.81.3	NaN
Back29.11.82.1	0.560861
Back29.11.82.2	0.424273
Back29.11.82.3	0.483162
Back29.11.82.4	0.516338
Back29.11.90.1	0.337832
Back29.11.90.2	0.437762
Back29.11.90.3	0.428726
Back29.11.90.4	NaN
Back24.0.4.1	0.517746
Back24.0.4.2	0.456344
Back24.0.4.3	0.419478
Back24.0.4.4	0.372489
Back24.0.5.1	0.35977
Back24.0.5.2	0.390547
Back24.0.5.3	0.29883
Back24.0.5.4	0.687932
Back24.0.8.1	0.611073
Back24.0.8.3	0.364373
Back24.0.8.4	0.459338
Back24.0.8.5	0.61422
Back24.0.9.1	0.40684
Back24.0.9.2	0.406431
Back24.0.9.3	0.651124
Back24.0.9.4	0.416936
Back24.21.6.1	0.526461
Back24.21.6.2	0.442919
Back24.21.6.3	0.416242
Back24.21.6.4	0.321158
Back24.21.6.5	1.54728
Back24.21.7.1	0.581245
Back24.21.7.2	0.31852
Back24.21.7.3	0.462228
Back24.21.7.4	0.493851
Back24.21.10.1	0.502438
Back24.21.10.2	0.44757
Back24.21.10.3	0.368329
Back24.21.10.4	0.636637
Back24.21.10.5	0.913377
Back24.21.11.1	0.594961
Back24.21.11.2	0.500857
Back24.21.11.3	0.614157
Back24.21.11.4	0.527164
Back24.21.11.5	0.578592
Back24.21.11.6	-3.54891
Sca.0.6c.1	0.592067
Sca.0.6c.2	0.48904
Sca.0.6c.3	0.594884
Sca.0.6c.4	0.31637
Sca.0.6c.5	0.369785
Sca.0.6d.1	0.438651
Sca.0.6d.2	0.334711
Sca.0.6d.3	0.780323
Sca.0.6d.4	0.349671
Sca.0.6d.5	0.383048
Sca.0.6d.6	0.381014
Sca.0.1k.1	0.426762
Sca.0.1k.2	0.421931
Sca.0.1k.3	0.276191
Sca.0.1k.4	0.49433
Sca.0.1k.5	0.337464
Sca.0.1k.6	0.568519
Sca.7.1c.2	0.264655
Sca.7.1c.4	0.395288
Sca.7.1c.5	0.369509
Sca.7.1c.6	0.521204
Sca.7.1i.1	0.427317
Sca.7.1i.2	0.334586
Sca.7.1i.3	0.327228
Sca.7.1i.4	0.334996
Sca.7.1i.5	0.298249
Sca.7.1i.7	0.258174
Sca.7.1j.1	0.300788
Sca.7.1j.2	0.277449
Sca.7.1j.3	0.266705
Sca.7.1j.4	0.405967
Sca.7.1j.5	0.454883
Sca.7.1j.6	0.402888
Sca.12.6e.1	0.322731
Sca.12.6e.2	0.331293
Sca.12.6e.3	0.367565
Sca.12.6e.4	0.346684
Sca.12.6e.5	0.240314
Sca.12.6e.6	0.444915
Sca.12.6g.1	0.304321
Sca.12.6g.2	0.375179
Sca.12.6g.3	0.486232
Sca.12.6g.4	0.465903
Sca.12.6g.5	0.526278
Sca.12.6g.6	0.429696
Sca.12.1a.1	0.278324
Sca.12.1a.2	0.261582
Sca.12.1a.3	0.419522
Sca.12.1a.4	0.2752
Sca.12.1a.5	0.259589
Sca.12.1a.6	0.550342
Sca.18.1e.1	0.39274
Sca.18.1e.2	0.292184
Sca.18.1e.3	0.296661
Sca.18.1e.4	0.281079
Sca.18.1e.5	0.312344
Sca.18.1e.6	0.355221
Sca.18.1e.7	0.415711
Sca.18.1f.1	0.365631
Sca.18.1f.2	0.512639
Sca.18.1f.3	0.36308
Sca.18.1f.4	0.284248
Sca.18.1f.5	0.548847
Sca.18.1f.6	0.36063
IS.0.6c.1	0.440229
IS.0.6c.2	0.588905
IS.0.6c.3	0.527322
IS.0.6c.4	0.524666
IS.0.6c.5	0.495783
IS.0.6c.6	0.418614
IS.0.6d.1	0.434437
IS.0.6d.2	0.69714
IS.0.6d.3	0.548881
IS.0.6d.4	0.679215
IS.0.6d.5	0.496921
IS.0.6d.6	0.469019
IS.0.1k.1	0.321802
IS.0.1k.2	0.616245
IS.0.1k.3	0.570446
IS.0.1k.4	0.609523
IS.0.1k.5	0.420222
IS.0.1k.6	0.451772
IS.7.1c.1	0.345294
IS.7.1c.2	0.461488
IS.7.1c.3	0.32902
IS.7.1c.4	0.441445
IS.7.1c.5	0.452248
IS.7.1c.6	0.530027
IS.7.1i.1	0.307521
IS.7.1i.2	0.57037
IS.7.1i.3	0.338326
IS.7.1i.4	0.346905
IS.7.1j.1	0.445987
IS.7.1j.2	0.326847
IS.7.1j.3	0.486004
IS.7.1j.4	0.269867
IS.7.1j.5	0.482182
IS.7.1j.6	0.750936
IS.12.6e.1	0.551326
IS.12.6e.2	0.440468
IS.12.6e.3	0.361878
IS.12.6e.4	0.553027
IS.12.6e.5	0.350861
IS.12.6e.6	0.366774
IS.12.6g.1	0.32697
IS.12.6g.2	0.469623
IS.12.6g.3	0.372024
IS.12.6g.4	0.409217
IS.12.6g.5	0.32091
IS.12.6g.6	0.437742
IS.12.1a.1	0.281629
IS.12.1a.2	0.350778
IS.12.1a.3	0.488772
IS.12.1a.4	0.182285
IS.12.1a.5	0.617835
IS.12.1a.6	0.180131
IS.18.1e.1	0.427102
IS.18.1e.2	0.407714
IS.18.1e.3	0.433382
IS.18.1e.4	0.545392
IS.18.1e.5	0.441524
IS.18.1e.6	0.446787
IS.18.1f.1	0.486238
IS.18.1f.2	0.535628
IS.18.1f.3	0.37956
IS.18.1f.4	0.336838
IS.18.1f.5	0.592274
IS.18.1f.6	0.523194
IS.18.1f.7	0.363415
IS.18.1f.8	0.359357
	70

### Sheet: Bimodality Coeff. Err rates
1000 cells (per animal)
Unimodal	0
Unimodal with initial noise	0
Bimodal (5% subpopulation, 1/4 div rate)	0.597
Bimodal (33% subpopulation, 1/2.6 div rate)	1
200 cells (per field of view)
Unimodal	0
Unimodal with initial noise	0
Bimodal (5% subpopulation, 1/4 div rate)	0.31
Bimodal (33% subpopulation, 1/2.6 div rate)	1
100 cells (per small field of view)
Unimodal	0
Unimodal with initial noise	0
Bimodal (5% subpopulation, 1/4 div rate)	0.801
Bimodal (33% subpopulation, 1/2.6 div rate)	1
50 cells (per very small field of view)
Unimodal	0.01
Unimodal with initial noise	0.016
Bimodal (5% subpopulation, 1/4 div rate)	0.99
Bimodal (33% subpopulation, 1/2.6 div rate)	0.997
