## Supplemental Table 4 for "The single-progenitor model as the unifying paradigm of squamous epithelial maintenance"

### Sheet: Simulation_parameters
Parameter values used in simulations of model fits to experimental data
	Tissue	Experimental data			Figure reference	Simulations
		Data type	Mouse model	Reference		Model used	Algorithm (MC = MonteCarlo ; ABC = Approximate Bayesian Computation)	Division rate, λ (/week)	GAM tcc shape, 𝛋	min tcc, 𝛕R (days)	Symmetric div. prob., r	frac. progenitor cells, ρ	Stratif. rate, Γ (/week)	SB/B ratio, m	Shedding rate, μ (/week)	GAM shed shape, 𝛋	min shed time, 𝛕R (days)
	Esophagus	H2BGFP dilution	R26-M2rtTA / TetO-HGFP	(this work)	Fig.2B,E,F ; Fig.4B	SP	MC cell prolif. & ABC (Suppl.Methods: section 3)	2.9	8	0.5
		Lineage tracing	Lrig1-eGFP-CreERT / R26-flConfetti	(this work)	Fig.3C,E ; Fig.S7C	SP	MC clone simul. & MLE (Suppl.Methods: section 4)	2.9	8	0.5	0.1	0.65	5.4	1.25	1.5
		Lineage tracing	Krt15-CrePR1 R26mT/mG	Giroux et al. 2017	Fig.S7D (left)	SP	MC clone simul. & MLE (Suppl.Methods: section 4)	2.9	8	0.5	0.1	0.65	5.4	1.25	1.5
		Lineage tracing	Krt15-CrePR1 R26mT/mG	Giroux et al. 2017	Fig.S7D (right)	SP	MC clone simul. & MLE (Suppl.Methods: section 4)	2.9	8	0.5	0.1	0.65	5.4	1.25	1.5	8	0.5
		Lineage tracing	Ah-CreERT / R26-flEYFP	Doupé et al. 2012	Fig.3E ; Fig.S7C	SP	MC clone simul. & MLE (Suppl.Methods: section 4)	2.9	8	0.5	0.06	0.56	3.7	1.25	1.3
	Paw Epidermis	H2BGFP dilution	R26-M2rtTA / TetO-HGFP	(this work)	Fig.S2B,C	SP	MC cell prolif. & ABC (Suppl.Methods: section 3)	2	4	1
		Lineage tracing	Axin2-CreERT2 / R26-Rainbow	Lim et al. 2013	Fig.S8A	SP	MC clone simul. & MLE (Suppl.Methods: section 4)	2	4	1	0.14	0.53	2.3	1.5	0.7
	Ear Epidermis	H2BGFP dilution	R26-M2rtTA / TetO-HGFP	(this work)	Fig.S2D,E	SP	MC cell prolif. & ABC (Suppl.Methods: section 3)	1.5	8	0.5
		Lineage tracing	Ah-CreERT / R26-EYFP	Doupé et al. 2010	Fig.S8B	SP	MC clone simul. & MLE (Suppl.Methods: section 4)	1.5	8	0.5	0.04	0.54	1.8	0.44	1.8
	Back Epidermis	H2BGFP dilution	R26-M2rtTA / TetO-HGFP	(this work)	Fig.S2F,G	SP	MC cell prolif. & ABC (Suppl.Methods: section 3)	1.2	16	0.5
		Lineage tracing	Ah-CreERT / R26-flYFP	Murai et al. 2018	Fig.S8C ; Fig.S9C	SP	MC clone simul. & MLE (Suppl.Methods: section 4)	1.2	16	0.5	0.04	0.61	1.9	1.1	0.7
		Lineage tracing	Lgr6-eGFP-CreERT / R26-Confetti	Füllgrabe et al. 2015	Fig.S9C	SP	MC clone simul. & MLE (Suppl.Methods: section 4)	1.2	16	0.5	0.04	0.61	1.9	1.1	0.7
		H2BGFP dilution	Krt5-tTA / TetO-HGFP	Sada et al. 2016	Fig.S9B	SP	MC cell prolif. & ABC (Suppl.Methods: section 3)	3.1	1	0.4					49.8	3	0
	Tail Epidermis	H2BGFP dilution	Krt5-tTA / TetO-HGFP	Mascré et al. 2012	Fig.S10A	SP	MC cell prolif. & ABC (Suppl.Methods: section 3)	1.3	1.4	0.6
	Tail Scale Epidermis	Lineage tracing	Krt14-CreERT / R26-YFP	Sánchez-Danés et al. 2016	Fig.S10B	SP	MC clone simul. & MLE (Suppl.Methods: section 4)	1.2	8	0.5	0.14	0.72	3.1	1	0.9
	Tail Interscale Epidermis	Lineage tracing	Krt14-CreERT / R26-YFP	Sánchez-Danés et al. 2016	Fig.S10B-E	SP	MC clone simul. & MLE (Suppl.Methods: section 4)	1.2	8	0.5	0.09	0.65	2.2	1	0.8
		Lineage tracing	Ivl-CreERT / R26-YFP	Sánchez-Danés et al. 2016	Fig.S10F-H	SP	MC clone simul. & MLE (Suppl.Methods: section 4)	1.2	8	0.5	0.09	0.65	2.2	1	0.8
